# A HYPOMETABOLIC DEFENSE STRATEGY AGAINST *PLASMODIUM* INFECTION

**DOI:** 10.1101/2021.09.08.459402

**Authors:** Susana Ramos, Temitope W. Ademolue, Elisa Jentho, Qian Wu, Joel Guerra, Rui Martins, Gil Pires, Sebastian Weis, Ana Rita Carlos, Inês Mahú, Elsa Seixas, Denise Duarte, Fabienne Rajas, Sílvia Cardoso, António G. G. Sousa, Jingtao Lilue, Gilles Mithieux, Fátima Nogueira, Miguel P. Soares

## Abstract

Hypoglycemia is a clinical hallmark of severe malaria, the often-lethal presentation of *Plasmodium falciparum* infection of humans. Here we report that mice reduce blood glucose levels in response to *Plasmodium* infection via a coordinated response whereby labile heme, an alarmin produced via hemolysis, induces anorexia and represses hepatic glucose production (HGP). While protective against unfettered immune-mediated inflammation, organ damage and anemia, when sustained over time heme-driven repression of HGP can progress towards hypoglycemia, compromising host energy expenditure and thermoregulation. This hypometabolic state arrests the development of asexual stages of *Plasmodium spp*., which undergo pyknosis and develop mitochondrial dysfunction. In response, *Plasmodium* activates a transcriptional program reducing its virulence and inducing sexual differentiation towards the production of transmissible gametocytes. We infer that malaria-associated hypoglycemia represents a trade-off of an evolutionarily conserved defense strategy restricting *Plasmodium spp*. from accessing host-derived glucose and balancing parasite virulence and transmission.
