## Supplementary material for "A HYPOMETABOLIC DEFENSE STRATEGY AGAINST *PLASMODIUM* INFECTION": Table S5

### Sheet: Sheet1
Conserved transcripts corresponding to metabolic genes in AlbG6pc1∆/∆ and G6pc1lox/lox (related to Figure 5)
	Glycolysis/gluconeogenesis		Conserved trasncript in cluster(s):
	PCHAS_1122400	Hexokinase	NO HIT
	PCHAS_1009700	Glucose -6 -P isomerase	6; 8
	PCHAS_0816700	ATP-dependent 6-phosphofructokinase, putative, PFK9	3; 5; 8
	PCHAS_0924500	ATP-dependent 6-phosphofructokinase, putative, PFK11	NO HIT
	PCHAS_1311800	fructose-bisphosphate aldolase, putative	3; 5; 8
	PCHAS_1329700	glyceraldehyde 3-P dehydrogenase, GAPDH	1;8
	PCHAS_0823700	phosphoglycerate kinase, PGK	1; 3; 4; 5; 6; 7; 8
	PCHAS_0916200	phosphoglycerate mutase, putative	1; 8
	PCHAS_1215000	enolase, putative, ENO	0; 1; 2; 3; 4; 5; 6; 7; 8
	PCHAS_1125100	pyruvate kinase I	1
	PCHAS_0520200	pyruvate kinase II	NO HIT
	PCHAS_1345000	lactate dehydrogenase	8
	PCHAS_0415300	formate nitrite transporter/ lactate transporter	NO HIT
	PCHAS_1449100	dihydrolipoyl dehydrogenase, mitochondrial, putative, LPD1	3; 8
	PCHAS_1360500	phosphoenolpyruvate carboxykinase, putative, PEPCK	8
	sensors and transporters
	PCHAS_1321300	SNF1-related serine/threonine protein kinase KIN, putative	NO HIT
	PCHAS_0304700	hexose transporter, putative, HT1	8
	PCHAS_1245000	phosphoenolpyruvate/phosphate translocator, putative, PPT
	Pyruvate oxidation and TCA
	PCHAS_0505100	dihydrolipoamide acyltransferase, putative, DLAT	NO HIT
	PCHAS_0920600	pyruvate dehydrogenase E1 component subunit alpha, putative	NO HIT
	PCHAS_1313300	pyruvate dehydrogenase E1 component subunit beta, putative	NO HIT
	PCHAS_0724000	dihydrolipoyl dehydrogenase, apicoplast, putative, aLipDH	NO HIT
	PCHAS_0506800	citrate synthase, mitochondrial, putative, CS	8
	PCHAS_1359800	aconitate hydratase, putative	8
	PCHAS_1363200	isocitrate dehydrogenase [NADP], mitochondrial, putative, IDH	8
	PCHAS_0719200	2-oxoglutarate dehydrogenase E1 component, putative, KDH	1; 8
	PCHAS_1420900	dihydrolipoyllysine-residue succinyltransferase component of 2-oxoglutarate dehydrogenase complex, putative	8
	PCHAS_0905800	succinate--CoA ligase [ADP-forming] subunit alpha, putative, SCS-a	6; 8
	PCHAS_1014000	succinate--CoA ligase [ADP-forming] subunit beta, putative, SCS-b	8
	PCHAS_0518300	flavoprotein subunit of succinate dehydrogenase, putative, SDHA	NO HIT
	PCHAS_1430600	succinate dehydrogenase [ubiquinone] iron-sulfur subunit, mitochondrial, putative, SDHB	8
	PCHAS_0828400	fumarate hydratase, putative, FH	8
	PCHAS_1115900	malate:quinone oxidoreductase, putative, MQO	8
	Pentose Phosphate Pathway
	PCHAS_1320800	glucose-6-phosphate dehydrogenase-6-phosphogluconolactonase, putative, GluPho	8
	PCHAS_1321700	6-phosphogluconate dehydrogenase, decarboxylating, putative, 6PGD	8
	PCHAS_1437100	ribulose-phosphate 3-epimerase, putative	NO HIT
	PCHAS_1113800	ribose-5-phosphate isomerase, putative	NO HIT
	PCHAS_1315800	Appr-1-p processing domain protein	NO HIT
	PCHAS_1211600	phosphoglucomutase, putative	8
	PCHAS_1344900	phosphoribosylpyrophosphate synthetase, putative	NO HIT
	PCHAS_1347600	ribose-phosphate pyrophosphokinase, putative	8
	PCHAS_0109700	transketolase, putative, TK	3; 8
	PCHAS_0505900	deoxyribose-phosphate aldolase, putative, DPA	NO HIT
